# OVOL2 induces mesenchymal-to-epithelial transition in fibroblasts and enhances reprogramming to epithelial lineages

**DOI:** 10.1101/577692

**Authors:** Kazuhide Watanabe, Ye Liu, Shuhei Noguchi, Madeleine Murray, Jen-Chien Chang, Mami Kishima, Hajime Nishimura, Kosuke Hashimoto, Aki Minoda, Harukazu Suzuki

## Abstract

Mesenchymal-to-epithelial transition (MET) is an important step in cell reprogramming from fibroblasts (a cell type frequently used for this purpose) to various epithelial cell types. However, the mechanism underlying MET induction in fibroblasts remains to be understood. The present study aimed to identify the transcription factors (TFs) that efficiently induce MET in dermal fibroblasts. OVOL2 was identified as a potent inducer of key epithelial genes, and OVOL2 cooperatively enhanced MET induced by HNF1A, TP63, and KLF4, which are known reprogramming TFs to epithelial lineages. In TP63/KLF4-induced keratinocyte-like cell-state reprogramming, OVOL2 greatly facilitated the activation of epithelial and keratinocyte-specific genes. This was accompanied by enhanced changes in chromatin accessibility across the genome. Mechanistically, motif enrichment analysis revealed that the target loci of KLF4 and TP63 become accessible upon induction of TFs, whereas the OVOL2 target loci become inaccessible. This indicates that KLF4 and TP63 positively regulate keratinocyte-associated genes whereas OVOL2 suppresses fibroblast-associated genes. The exogenous expression of OVOL2 therefore disrupts fibroblast lineage identity and facilitates fibroblast cell reprogramming into epithelial lineages cooperatively with tissue-specific reprogramming factors. Identification of OVOL2 as a MET inducer and an epithelial reprogramming enhancer in fibroblasts provides new insights into cellular reprogramming improvement for future applications.
