## Supplementary material for "OVOL2 induces mesenchymal-to-epithelial transition in fibroblasts and enhances reprogramming to epithelial lineages": Table S1

### Sheet: TableS2
Egenes	Mgenes	Kgenes	Fgenes
CDH1	CDH2	ALOXE3	TWIST2
CLDN1	COL15A1	BPIFC	LHX9
CLDN7	COL6A1	C1orf68	MKX
EHF	COL6A2	CCL27	PRRX1
ELF3	FBN1	CLEC2A	PRRX2
EPCAM	FN1	FLG	MSX1
ESRP1	MMP2	KRT14	TWIST1
ESRP2	SNAI1	KRT2	OSR1
GRHL2	SNAI2	LCE1E	CITED2
IRF6	TCF4	LCE2A	RUNX1T1
OCLN	TWIST1	LCE2D	FOXD1
TJP2	VIM	LCE5A	TBX3
TJP3	ZEB1	POU2F3	NFIX
ZNF165	ZEB2	PSORS1C2	HOXB5
		RPTN	HOXC8
		WFDC5	MEIS2
			HOXC6
			HOXC4
